# OpenTn5: Open-Source Resource for Robust and Scalable Tn5 Transposase Purification and Characterization

**DOI:** 10.1101/2024.07.11.602973

**Authors:** Jan Soroczynski, Lauren J. Anderson, Joanna L. Yeung, Justin M. Rendleman, Deena A. Oren, Hide A. Konishi, Viviana I. Risca

## Abstract

Tagmentation combines DNA fragmentation and sequencing adapter addition by leveraging the transposition activity of the bacterial cut-and-paste Tn5 transposase, to enable efficient sequencing library preparation. Here we present an open-source protocol for the generation of multi-purpose hyperactive Tn5 transposase, including its benchmarking in CUT&Tag, bulk and single-cell ATAC-seq. The OpenTn5 protocol yields multi-milligram quantities of pG-Tn5^E54K, L372P^ protein per liter of *E. coli* culture, sufficient for thousands of tagmentation reactions and the enzyme retains activity in storage for more than a year.
