## Supplementary Table 1 for "OpenTn5: Open-Source Resource for Robust and Scalable Tn5 Transposase Purification and Characterization"

### Sheet: Supplementary_Table1_v1.3
CUT&Tag
CELL TYPE	SAMPLE NAME	HISTONE	ENZYME	REPLICATE	RAW_READ_PAIRS	PERCENT_ALIGNED	PERCENT_DUPLICATED	PERCENT_MITOCHONDRIAL	READ_PAIRS_POST_FILTER	AVG_MYCOPLASMA_MAP	ADAPTER_MAP	FRACTION_READS_IN_PEAKS
MCF7	MCF7_H3K27ac_ECpAGTn5_1	H3K27ac	Epicypher pAG-Tn5	1	9043447	0.988	0.0914	0.0011	7441792	0	0	0.333123
MCF7	MCF7_H3K27ac_ECpAGTn5_2	H3K27ac	Epicypher pAG-Tn5	2	9155646	0.987	0.0881	0.0009	7543960	0.0001	0	0.327872
MCF7	MCF7_H3K27ac_pGTn5_1	H3K27ac	in house pG-Tn5	1	9310290	0.9539	0.0761	0.0025	7416356	0	0	0.294481
MCF7	MCF7_H3K27ac_pGTn5_2	H3K27ac	in house pG-Tn5	2	10932129	0.9543	0.0809	0.0039	8666570	0.0001	0	0.351529
MCF7	MCF7_H3K27me3_ECpAGTn5_1	H3K27me3	Epicypher pAG-Tn5	1	11387520	0.9875	0.0705	0.0008	9325702	0	0	0.340529
MCF7	MCF7_H3K27me3_ECpAGTn5_2	H3K27me3	Epicypher pAG-Tn5	2	11945506	0.9865	0.0947	0.001	9481161	0	0	0.369151
MCF7	MCF7_H3K27me3_pGTn5_1	H3K27me3	in house pG-Tn5	1	12258704	0.9854	0.0602	0.001	10083664	0.0001	0	0.363041
MCF7	MCF7_H3K27me3_pGTn5_2	H3K27me3	in house pG-Tn5	2	11604346	0.9833	0.0671	0.0013	9385401	0	0	0.34195
ATAC-SEQ
CELL TYPE	SAMPLE NAME	TRANSPOSOME VOLUME	ENZYME	REPLICATE	TOTAL_RAW_READ_PAIRS	PERCENT_ALIGNED	PERCENT_DUPLICATED	PERCENT_MITOCHONDRIAL	TOTAL_READ_PAIRS_POST_FILTER	AVG_MYCOPLASMA_MAP	ADAPTER_MAP	FRACTION_READS_IN_PEAKS_fromDeepSeq	PEAK_INSERTIONS_TSS_FROM_DEEP_SEQUENCING
MCF7	MCF7_001_TDE1	2.5µL	Illumina Tn5	1	16039128	0.9942	0.0938	0.1126	11688470	0	0	0.59	10.248
MCF7	MCF7_002_TDE1	2.5µL	Illumina Tn5	2	8682545	0.9947	0.0836	0.0577	6833817	0.0001	0	0.58	11.64
MCF7	MCF7_007_pgTn5_Lot1	5µL	in house pG-Tn5	1	2336076	0.9736	0.0242	0.0173	1973001	0.0001	0	0.51	9.406
MCF7	MCF7_008_pgTn5_Lot1	5µL	in house pG-Tn5	2	68413358	0.9721	0.1297	0.0183	51729138	0.0001	0	0.67	11.413
MCF7	MCF7_009_pgTn5_Lot2	5µL	in house pG-Tn5	1	79506682	0.9338	0.1619	0.029	55139300	0.0001	0	0.71	12.795
MCF7	MCF7_010_pgTn5_Lot2	5µL	in house pG-Tn5	2	95261871	0.9312	0.1692	0.0259	65373213	0.0001	0	0.71	12.551
K562	K562_TDE1_33	2.5µL	Illumina Tn5	1	8338711	0.9886	0.0254	0.3617	4357594	0.0001	0	0.5	13.035
K562	K562_TDE1_34	2.5µL	Illumina Tn5	2	10649949	0.989	0.0262	0.3328	5843991	0.0001	0	0.48	12.241
K562	K562_TDE1_35	2.5µL	Illumina Tn5	3	7011260	0.9895	0.0236	0.3341	3859062	0.0001	0	0.48	12.716
K562	K562_pgTn5_1uL_36	1µL	in house pG-Tn5	1	16844943	0.9842	0.0311	0.2259	10724921	0.0001	0	0.49	11.218
K562	K562_pgTn5_1uL_37	1µL	in house pG-Tn5	2	20050886	0.9836	0.0352	0.2199	12828741	0	0	0.52	11.537
K562	K562_pgTn5_2-5uL_38	2.5µL	in house pG-Tn5	1	12082032	0.9806	0.0282	0.1449	8478227	0.0001	0	0.49	9.96
K562	K562_pgTn5_2-5uL_39	2.5µL	in house pG-Tn5	2	10150817	0.9781	0.0258	0.1419	7150928	0.0001	0	0.47	9.475
K562	K562_pgTn5_2-5uL_40	2.5µL	in house pG-Tn5	3	16192300	0.9795	0.0305	0.1498	11266880	0.0001	0	0.48	9.701
K562	K562_pgTn5_5uL_41	5µL	in house pG-Tn5	1	22595611	0.9692	0.0392	0.1483	15288629	0.0001	0	0.55	10.178
K562	K562_pgTn5_5uL_42	5µL	in house pG-Tn5	2	3162503	0.9011	0.0218	0.22	1783387	0.0003	0	0.5	14.03
K562	K562_pgTn5_5uL_43	5µL	in house pG-Tn5	3	8724443	0.9612	0.0275	0.1592	5824819	0.0001	0	0.47	10.903
K562	K562_pgTn5_7-5uL_44	7.5µL	in house pG-Tn5	1	14578904	0.9355	0.035	0.1894	8967870	0.0001	0	0.52	11.709
K562	K562_pgTn5_7-5uL_45	7.5µL	in house pG-Tn5	2	12023132	0.9439	0.0327	0.1867	7454883	0.0001	0	0.52	12.192
K562	K562_pgTn5_7-5uL_46	7.5µL	in house pG-Tn5	3	13817784	0.9455	0.034	0.1792	8696547	0.0001	0	0.53	11.686
