## Supplementary material for "OpenTn5: Open-Source Resource for Robust and Scalable Tn5 Transposase Purification and Characterization": OpenTn5 Protocol Reagents Table

### Sheet: Materials
Reagent / Consumable	Manufacturer	Catalog #
1 Liter IDTE pH 7.5 (10 mM Tris, 0.1 mM EDTA) 1X TE Solution	IDT	11-05-01-05
Amicon® Ultra Centrifugal Filter, 30 kDa MWCO, sample volume 15 mL	Millipore	UFC903008
Antifoam 204	Sigma-Aldrich	A6426-100G
Any kD™ Criterion™ TGX™ Precast Midi Protein Gel, 26-well, 15 µL	Bio-Rad	5671125
Any kD™ Mini-PROTEAN® TGX™ Precast Protein Gels, 15-well, 15 µL	Bio-Rad	4569036
cOmplete™, EDTA-free Protease Inhibitor Cocktail	Sigma-Aldrich	11873580001
Cytiva Whatman™ Uniflo Syringe Filters, 0.45 μm PES	Cytiva	09-928-063
DTT (Dithiothreitol) (> 99% pure) Protease free	Goldbio	DTT25
E-Gel™ 1 Kb Plus Express DNA Ladder	Invitrogen	10488091
E-Gel™ EX Agarose Gels, 1%	Invitrogen	G402021
Fisher BioReagents™ Terrific Broth	Fisher Scientific	BP2468-500
Gibco™ DPBS, no calcium, no magnesium	Gibco	14-190-144
Glycerol (Molecular Biology), Fisher BioReagents™	Fisher Scientific	BP229-4
HEPES, Free Acid	Goldbio	H-400-2
HisTrap HP, 1 x 5 ml	Cytiva	17524801
Imidazole, Recrystallized	Goldbio	I-902-100
InstantBlue® Coomassie Protein Stain	Abcam	ab119211
Invitrogen Qubit Assay Tubes	Invitrogen	Q32856
Invitrogen Qubit Protein Assay, 12.5 μg/mL to 5 mg/mL range	Invitrogen	Q33211
IPTG	Goldbio	I2481C25
Kanamycin monosulfate, ≥750 U/mg, USP Grade, Powder	Goldbio	K-120-25
Lambda DNA, New England Biolabs, Lambda DNA, Size=250 µg, 500 µg/mL	NEB	N3011S
LB agar, Miller	Sigma-Aldrich	L3027-1KG
MgCl2 (1 M)	Invitrogen	AM9530G
Millex-GP Syringe Filter Unit, 0.22 µm, polyethersulfone, 33 mm, gamma sterilized	Millipore	SLGPR33RS
N,N-Dimethylformamide (DMF), anhydrous, 99.8%	Thermo Scientific Chemicals	043997.K2
Nalgene™ Rapid-Flow™ 500mL Bottle Top Filter, PES filter material, 0.2μm, 75mm membrane, Sterile, 45mm neck	Nalgene	595-4520
Pierce BCA Protein Assay Kit with Dilution-Free BSA Protein Standards	Pierce	A55864
Precision Plus Protein™ Unstained Protein Standards	Bio-Rad	1610363
Protein LoBind® Tubes, 1.5 mL, snap cap, PCR clean	Eppendorf	22431081
Protein LoBind® Tubes, 15 mL, conical tubes, PCR clean	Eppendorf	30122216
Protein LoBind® Tubes, 5.0 mL, snap cap, PCR clean	Eppendorf	30108302
Protein LoBind® Tubes, 50 mL, conical tubes, PCR clean	Eppendorf	30122240
SDS, 20% Solution, RNase-free	Invitrogen	AM9820
Slide-A-Lyzer™ G3 Dialysis Cassettes, Irradiated 10K MWCO, 15 mL sample capacity	Thermo Scientific	A52982
Sodium Chloride	Supelco	SX0420-5
TCEP HCl	Goldbio	TCEP5
UltraPure™ 0.5M EDTA, pH 8.0	Invitrogen	15575020
UltraPure™ 1 M Tris-HCI Buffer, pH 7.5	Invitrogen	15567027
UltraPure™ DNase/RNase-Free Distilled Water	Invitrogen	10977035
UltraPure™ Glycerol	Invitrogen	15514011

### Sheet: Equipment
Equipment	Manufacturer	Catalog #
4150 TapeStation System	Agilent	G2992AA
Flask, Shake, 2000mL, 6 Baffles, GL-45 Thread, Vented Cap	Chemglass	CLS-2052-10
Q125 Sonicator	Qsonica	Q125-110
Criterion™ Cell, Vertical midi-format electrophoresis cell	Bio-Rad	1656001
Mini-PROTEAN® Tetra Vertical Electrophoresis Cell for Mini Precast Gels, 4-gel	Bio-Rad	1658004
E-Gel™ Power Snap Electrophoresis Device	Invitrogen	G8100
Qubit™ 4 Fluorometer, with WiFi	Invitrogen	Q33238
General equipment
Chilled centrifuge capable of >8'000 xg at 4 °C
Gel imager
MilliQ water supply
Peristaltic pump setup
FPLC system with A280/A260 spectrophotometer
Chilled shaker incubator capable of chilling to 18 °C
Tabletop spectrophotometer, Nanodrop or equivalent

### Sheet: Adapters
	Sequence 5'-3'
Nextera N5 adapter strand 1	TCG TCG GCA GCG TCA GAT GTG TAT AAG AGA CAG	Order as a duplex
Nextera N5 adapter strand 2	/5Phos/CTG TCT CTT ATA CAC ATC T
Nextera N7 adapter strand 1	GTC TCG TGG GCT CGG AGA TGT GTA TAA GAG ACA G	Order as a duplex
Nextera N7 adapter strand 2	/5Phos/CTG TCT CTT ATA CAC ATC T
