## Supplementary material for "OpenTn5: Open-Source Resource for Robust and Scalable Tn5 Transposase Purification and Characterization": OpenTn5 Protocol Buffer Table

### Sheet: Buffers
	Buffers for OpenTn5 VR124 10His-pG-Tn5(E54K, L372P) Purification and Storage
	1x LysEQ		20 mM HEPES pH 7.8, 800 mM NaCl, 20 mM Imidazole, 10% Glycerol, 1 mM EDTA, 2 mM TCEP-HCl
	1x WashB1		20 mM HEPES pH 7.8, 800 mM NaCl, 30 mM Imidazole, 10% Glycerol, 1 mM EDTA, 2 mM TCEP-HCl
	1x WashB2		20 mM HEPES pH 7.8, 800 mM NaCl, 45 mM Imidazole, 10% Glycerol, 1 mM EDTA, 2 mM TCEP-HCl
	1x EluB		20 mM HEPES pH 7.8, 800 mM NaCl, 400 mM Imidazole, 10% Glycerol, 1 mM EDTA, 2 mM TCEP-HCl
	1x SECB		50 mM Tris-HCl pH 7.5, 800 mM NaCl, 10% glycerol, 0.2 mM EDTA, 2 mM DTT
	2x Tagmentation Buffer		20 mM Tris-HCl pH 7.5, 10 mM MgCl2, 20% DMF
	2x LysEQ		40 mM HEPES pH 7.8, 1600 mM NaCl, 40 mM Imidazole, 20% Glycerol, 2 mM EDTA, 4 mM TCEP-HCl
		Final (mM)	Stock (mM)	mL stock for 500 mL
	HEPES pH 7.8	40	1000	20
	NaCl	1600	5000	160
	Imidazole	40	2000	10
	Glycerol	0.2	1	100
	EDTA	2	500	2
	TCEP-HCl	4	400	5
			Sub-Total	297	mL
			MQ H2O	203	mL
			Total	500	mL	0.2 µm filter
	1x LysEQ		20 mM HEPES pH 7.8, 800 mM NaCl, 20 mM Imidazole, 10% Glycerol, 1 mM EDTA, 2 mM TCEP-HCl
		volume (mL)
	2x LysEQ	75
	H2O	75
	Total	150	mL	Take 50 mL aliquot and add 1 EDTA-free cOmplete tablet,
	1x WashB1		20 mM HEPES pH 7.8, 800 mM NaCl, 30 mM Imidazole, 10% Glycerol, 1 mM EDTA, 2 mM TCEP-HCl
		volume (mL)
	2x LysEQ	25
	2M Imidazole	0.25
	H2O	24.75
	Total	50	mL
	1x WashB2		20 mM HEPES pH 7.8, 800 mM NaCl, 45 mM Imidazole, 10% Glycerol, 1 mM EDTA, 2 mM TCEP-HCl
		volume (mL)
	2x LysEQ	25
	2M Imidazole	0.625
	H2O	24.375
	Total	50	mL
	1x EluB		20 mM HEPES pH 7.8, 800 mM NaCl, 400 mM Imidazole, 10% Glycerol, 1 mM EDTA, 2 mM TCEP-HCl
		volume (mL)
	2x LysEQ	25
	2M Imidazole	9.5	34.5
	H2O	15.5
	Total	50	mL
	1x SECB		50 mM Tris-HCl pH 7.5, 800 mM NaCl, 10% glycerol, 0.2 mM EDTA, 2 mM DTT
		Final (mM)	Stock (mM)	mL stock for 1000 mL	mL stock for 2000 mL
	Tris-HCl pH 7.5	50	1000	50	100
	NaCl	800	5000	160	320
	EDTA	0.2	500	0.4	0.8
	Glycerol	0.1	1	100	200
	DTT	2	1000	2	4
			Sub-Total	312.4	624.8	mL
			H2O	687.6	1375.2	mL
			Total	1000	2000	mL
	Storage Buffer = 1xSEC mixed 1:1 with 100% UltraPure glycerol
	25 mM Tris-HCl pH 7.5, 400 mM NaCl, 55% glycerol, 0.1 mM EDTA, 1 mM DTT
	Store at ~1 mg/mL final , at −20 °C
	2x Tagmentation Buffer (TD)		20 mM Tris-HCl pH 7.5, 10 mM MgCl2, 20% DMF
		Final (mM)	Stock (mM)	volume stock for 50 mL
	Tris-HCl pH 7.5	20	1000	1 mL
	MgCl2	10	1000	500 µL
	DMF	0.2	1	10 mL
	UltraPure H2O			38.5 mL
			Total	50.0 mL	0.22 µm filter, store aliquots at −20 °C
